# Investigating Novel *Streptomyces* Bacteriophage Endolysins as Potential Antimicrobial Agents

**DOI:** 10.1101/2024.04.29.591658

**Authors:** Jindanuch Maneekul, Amanda Chiaha, Rachel Hughes, Faith Labry, Joshua Saito, Matthew Almendares, Brenda N. Banda, Leslie Lopez, Nyeomi McGaskey, Melizza Miranda, Jenil Rana, Brandon R. Zadeh, Lee E. Hughes

## Abstract

**Background:** As antibiotic resistance has become a major global threat; the World Health Organization (WHO) has urgently called for alternative strategies for control of bacterial infections. Endolysin, a phage-encoded protein, can degrade bacterial peptidoglycan (PG) and disrupt bacterial growth. According to the WHO, there are only three endolysin products currently in clinical phase development. In this study we explore novel endolysins from *Streptomyces* phages as only a few of them have been experimentally characterized. Using several bioinformatics tools, we identified nine different functional domain combinations from 250 *Streptomyces* phages putative endolysins. LazerLemon gp35 (CHAP; LL35lys), Nabi gp26 (amidase; Nb26lys), and Tribute gp42 (PGRP/amidase; Tb42lys) were selected for experimental studies. We hypothesized that (1) the proteins of interest will have the ability to degrade purified PG, and (2) the proteins will have potential antimicrobial activity against bacteria from families of importance in antibiotic resistance, such as ESKAPE safe relatives (*Enterococcus raffinosus, Staphylococcus epidermidis*, *Klebsiella aerogenes*, *Acinetobacter baylyi*, *Pseudomonas putida*, and *Escherichia coli*).

**Results:** LL35lys, Nb26lys, and Tb42lys exhibit PG-degrading activity on zymography and hydrolysis assay. The enzymes (100 µg/mL) can reduce PG turbidity to 32-40%. The killing assay suggests that Tb42lys has a broader range (*E. coli*, *P. putida*, *A. baylyi* and *K. aerogenes*). While Nb26lys better attacks Gram-negative than Gram-positive bacteria, LL35lys can only reduce the growth of the Gram-positive ESKAPE strains but does so effectively with a low MIC_90_ of 2 µg/mL. A higher concentration (≥300 µg/mL) of Nb26lys is needed to inhibit *P. putida* and *K. aerogenes*.

**Conclusion:** From 250 putative endolysins, bioinformatic methods were used to select three putative endolysins for cloning and study: LL35lys, Nb26lys, and Tb42lys. All have shown PG-degrading activity, a critical function of endolysin. With a low MIC, LL35lys shows activity for the Gram-positive ESKAPE strains, while Nb26lys and Tb42lys are active against the Gram-negatives. Therefore, endolysins from *Streptomyces* phage have potential as possible antimicrobial agents against ESKAPE bacteria.
