## Additional file 2 for "Investigating Novel *Streptomyces* Bacteriophage Endolysins as Potential Antimicrobial Agents"

### Sheet: Sheet1
TABLE S2 Putative topological and SAR domain found in the predicted SAR endolysins form phages cluster BE.
Endolysin(s)	Topological domain		SAR domain
	Sequence	NNC†	Sequence	AA#	Length	%SR††
Daubenski gp41	MGQDMRGN	0	IAAIALCLGVAAATIVTAVS	9-29	20	55
EGole gp40	MGQDMRGN	0	IAAIALCIGVATATVVTALS	9-29	20	55
Teutsch gp39
Tribute gp38
Sushi23 gp40
Samisti12 gp39
Peebs gp39
Evy gp40
Warpy gp42	MEVTMGQDMRGN	-1	IAAIALCIGVATATVVTALS	13-22	20	55
Jay2Jay gp42
Braelyn gp37	MGQDMRGN	0	IAAGALLLGVATSVFVTAWS	9-29	20	55
NootNoot gp34 Paradiddles gp34
Mildred21 gp38	MDNSAKGN	0	IAAASLILGVATAVFVSAAS	9-29	20	60
MulchMansion gp37	MSRDLRGD	0	IAAIALCVGVATATVVTALS	9-29	20	55
LilMartin gp37
Bmoc gp37	MKDYKGN	1	IAAIALCVGVATATIVTAIS	8-28	20	55
Karimac gp40 IchabodCrane gp38	MGQDMRGN	0	IAAMALCLGVVVAVTA*	9-25	16	43.75
Bordeaux gp39
Wipeout gp38	MGQDMRGN	0	IAAMALCLGVVVAVTA*	9-25	16	43.75
Starbow gp39
TomSawyer gp39 Birchlyn gp38 MindFlayer gp39
StarPlatinum gp40 LukeCage gp40	MDQKTRGN	1	IAAMALCMGVVVAVTA*	9-25	16	43.75
Genie2 gp41	MGQDMRGN	0	IAAGALIVGVATAVFA*	9-25	16	56.25
Yaboi gp41
BoomerJR gp41
Wofford gp39	MDQKMKGN	1	IASMALCLGVAAAVFA*	9-25	16	50
† NNC: N-terminal net charge; †† %SR: %SAR residue (Ser, Gly, Ala, and Thr); *Possible noise.
