## Additional file 3 for "Investigating Novel *Streptomyces* Bacteriophage Endolysins as Potential Antimicrobial Agents"

### Sheet: Sheet1
Growth level of ESKAPE and S. griseus after endolysin treatment
Enzyme	Strain/Growth level						+++	Highest level
	S. griseus						++	Moderate level
	Buffer control	Uninduced	400 ug/ml	200 ug/ml	100 ug/ml		+	Low level
10 mins							-	No growth
LL35lys	+++	+++	++	++	+++
Nb26lys	+++	+++	+	+++	+++
Tb42lys	+++	+++			+++
Lysozyme	+++		-	+	+
1h
LL35lys	+++	+++	+	+	+++
Nb26lys	+++	+++	-	+	+
Tb42lys	+++	+++			++
Lysozyme	+++		-	+	+
2h
LL35lys	+++	+++	+	+	++
Nb26lys	+++	+++	-	+	+
Tb42lys	+++	+++			-
Lysozyme	+++		-	+	+
24h
LL35lys	+++	+++	+	++	+++
Nb26lys	+++	+++	-	+	+++
Tb42lys	+++	+++			-
Lysozyme	+++		-	-	+++
	E. raffinosus
10 mins
LL35lys	+++	+++	+++	+++	+++
Nb26lys	+++	+++	+++	+++	+++
Tb42lys	+++	+++			+++
Lysozyme	+++		++	+++	+++
1h
LL35lys	+++	+++	+++	+++	+++
Nb26lys	+++	+++	+++	+++	+++
Tb42lys	+++	+++			+++
Lysozyme	+++		+	++	++
2h
LL35lys	+++	+++	++	+++	+++
Nb26lys	+++	+++	+++	+++	+++
Tb42lys	+++	+++			+++
Lysozyme	+++		+	++	++
24h
LL35lys	+++	+++	+	+	+
Nb26lys	+++	+++	++	+	+
Tb42lys	+++	+++			++
Lysozyme	+++		-	-	-
	S. epidermidis
10 mins
LL35lys	+++	+++	+++	+++	+++
Nb26lys	+++	+++	+++	+++	+++
Tb42lys	+++	+++			+++
Lysozyme	+++		+++	+++	+++
1h
LL35lys	+++	+++	+++	+++	+++
Nb26lys	+++	+++	+++	+++	+++
Tb42lys	+++	+++			+++
Lysozyme	+++		+++	+++	+++
2h
LL35lys	+++	+++	+++	+++	+++
Nb26lys	+++	+++	+++	+++	+++
Tb42lys	+++	+++			+++
Lysozyme	+++		+++	+++	+++
24h
LL35lys	+++	+++	+	++	++
Nb26lys	+++	+++	++	++	+++
Tb42lys	+++	+++			++
Lysozyme	+++		+++	+++	+++
	E. coli
10 mins
LL35lys	+++	+++	+++	+++	+++
Nb26lys	+++	+++	+++	+++	+++
Tb42lys	+++	+++			+++
Lysozyme	+++		+++	+++	+++
1h
LL35lys	+++	+++	+++	+++	+++
Nb26lys	+++	+++	++	+++	+++
Tb42lys	+++	+++			+
Lysozyme	+++		+++	+++	+++
2h
LL35lys	+++	+++	+++	+++	+++
Nb26lys	+++	+++	-	+++	+++
Tb42lys	+++	+++			-
Lysozyme	+++		+++	+++	+++
24h
LL35lys	+++	+++	+++	+++	+++
Nb26lys	+++	+++	-	+++	+++
Tb42lys	+++	+++			-
Lysozyme	+++		+++	+++	+++
	A. baylyi
10 mins
LL35lys	+++	+++	+++	+++	+++
Nb26lys	+++	+++	+++	+++	+++
Tb42lys	+++	+++			+++
Lysozyme	+++		+++	+++	+++
1h
LL35lys	+++	+++	+++	+++	+++
Nb26lys	+++	+++	+++	+++	+++
Tb42lys	+++	+++			++
Lysozyme	+++		+++	+++	+++
2h
LL35lys	+++	+++	+++	+++	+++
Nb26lys	+++	+++	+++	+++	+++
Tb42lys	+++	+++			+
Lysozyme	+++		+++	+++	+++
24h
LL35lys	+++	+++	+++	+++	+++
Nb26lys	+++	+++	++	+++	+++
Tb42lys	+++	+++			-
Lysozyme	+++		+++	+++	+++
	P. putida
10 mins
LL35lys	+++	+++	+++	+++	+++
Nb26lys	+++	+	+++	+++	+++
Tb42lys	+++	+++			++
Lysozyme	+++		+++	+++	+++
1h
LL35lys	+++	+++	+++	+++	+++
Nb26lys	+++	-	+++	+++	+++
Tb42lys	+++	+++			+
Lysozyme	+++		+++	+++	+++
2h
LL35lys	+++	+++	+++	+++	+++
Nb26lys	+++	-	+++	+++	+++
Tb42lys	+++	+++			-
Lysozyme	+++		+++	+++	+++
24h
LL35lys	+++	+++	+++	+++	+++
Nb26lys	+++	-	+++	+++	+++
Tb42lys	+++	+++			-
Lysozyme	+++		+++	+++	+++
	K. aerogenes
10 mins
LL35lys	+++	+++	+++	+++	+++
Nb26lys	+++	+++	+++	+++	+++
Tb42lys	+++	+++			+++
Lysozyme	+++		+++	+++	+++
1h
LL35lys	+++	+++	+++	+++	+++
Nb26lys	+++	+++	+++	+++	+++
Tb42lys	+++	+++			+++
Lysozyme	+++		+++	+++	+++
2h
LL35lys	+++	+++	+++	+++	+++
Nb26lys	+++	+++	+++	+++	+++
Tb42lys	+++	+++			+
Lysozyme	+++		+++	+++	+++
24h
LL35lys	+++	+++	+++	+++	+++
Nb26lys	+++	+++	-	+++	+++
Tb42lys	+++	+++			-
Lysozyme	+++		+++	+++	+++
